# Foliar fungi alter reproductive timing and allocation in *Arabidopsis* under normal and water-stressed conditions

**DOI:** 10.1101/519678

**Authors:** Geoffrey Zahn, Anthony S. Amend

## Abstract

Microbes influence plant phenotypes but most known examples of this are from the study of below-ground microbes and plant disease modification. To examine the potential importance of phyllosphere microbes on non-disease related plant traits, we used sterile *Arabidopsis* clones to test the effects of foliar fungi on flowering phenology and reproductive allocation under conditions of varying water stress. We inoculated the sterile plants with fully-factorial combinations of four fungal isolates, then measured flowering time and reproductive allocation for each treatment group under normal and water-stressed conditions. All plants inoculated with foliar fungi had significantly later flowering and greater seed mass than the sterile control groups. The magnitude of this effect depended on the specific fungi present, but individual fungal effects diminished as inoculum richness increased. Above-ground microbes likely influence other plant traits as well and should be considered in any study measuring plant phenotypes.
