## Supplementary material for "Foliar fungi alter reproductive timing and allocation in *Arabidopsis* under normal and water-stressed conditions": Raw Data and analysis code: Arabidopsis_Data_Sheet_for_R.csv

Plant_ID	Water	Fungal_Treatment	Replicate	TimePoint	Germination_Date_String	Inoculation_Date_String	Flowering_Date_String	Germ_DATE	Flower_DATE	Days_to_Flower	Days_to_Flower	Seed_Mass(g)	Observed_Fungi	Sample_ID	InocRichness	A	B	C	D	NEG	Genetic_Distance	Seed_Mass_g
Init.Norm.A.1	Norm	A	1	1	6-9-2016	6-12-2016	7-23-2016	06-09-16	07-23-16	44				Norm.A.1	1	1	0	0	0	0		0.0012
Init.Norm.A.2	Norm	A	2	1	6-9-2016	6-12-2016	7-22-2016	06-09-16	07-22-16	43				Norm.A.2	1	1	0	0	0	0		0.0015
Init.Norm.A.3	Norm	A	3	1	6-9-2016	6-12-2016	7-23-2016	06-09-16	07-23-16	44				Norm.A.3	1	1	0	0	0	0		0.0014
Init.Norm.A.4	Norm	A	4	1	6-9-2016	6-12-2016	7-24-2016	06-09-16	07-24-16	45				Norm.A.4	1	1	0	0	0	0		0.0013
Init.Norm.A.5	Norm	A	5	1	6-9-2016	6-12-2016	7-23-2016	06-09-16	07-23-16	44				Norm.A.5	1	1	0	0	0	0		0.0015
Init.Norm.B.1	Norm	B	1	1	6-9-2016	6-12-2016	7-23-2016	06-09-16	07-23-16	44				Norm.B.1	1	0	1	0	0	0		0.0007
Init.Norm.B.2	Norm	B	2	1	6-9-2016	6-12-2016	7-21-2016	06-09-16	07-21-16	42				Norm.B.2	1	0	1	0	0	0		0.0012
Init.Norm.B.3	Norm	B	3	1	6-9-2016	6-12-2016	7-21-2016	06-09-16	07-21-16	42				Norm.B.3	1	0	1	0	0	0		0.0013
Init.Norm.B.4	Norm	B	4	1	6-9-2016	6-12-2016	7-21-2016	06-09-16	07-21-16	42				Norm.B.4	1	0	1	0	0	0		0.0012
Init.Norm.B.5	Norm	B	5	1	6-9-2016	6-12-2016	7-21-2016	06-09-16	07-21-16	42				Norm.B.5	1	0	1	0	0	0		0.0013
Init.Norm.C.1	Norm	C	1	1	6-9-2016	6-12-2016	7-19-2016	06-09-16	07-19-16	40				Norm.C.1	1	0	0	1	0	0		0.0014
Init.Norm.C.2	Norm	C	2	1	6-9-2016	6-12-2016	7-18-2016	06-09-16	07-18-16	39				Norm.C.2	1	0	0	1	0	0		0.0015
Init.Norm.C.3	Norm	C	3	1	6-9-2016	6-12-2016	7-17-2016	06-09-16	07-17-16	38				Norm.C.3	1	0	0	1	0	0
Init.Norm.C.4	Norm	C	4	1	6-9-2016	6-12-2016	7-20-2016	06-09-16	07-20-16	41				Norm.C.4	1	0	0	1	0	0		0.0012
Init.Norm.C.5	Norm	C	5	1	6-9-2016	6-12-2016	7-17-2016	06-09-16	07-17-16	38				Norm.C.5	1	0	0	1	0	0		0.0015
Init.Norm.D.1	Norm	D	1	1	6-9-2016	6-12-2016	7-20-2016	06-09-16	07-20-16	41				Norm.D.1	1	0	0	0	1	0		0.0013
Init.Norm.D.2	Norm	D	2	1	6-9-2016	6-12-2016	7-19-2016	06-09-16	07-19-16	40				Norm.D.2	1	0	0	0	1	0
Init.Norm.D.3	Norm	D	3	1	6-9-2016	6-12-2016	7-19-2016	06-09-16	07-19-16	40				Norm.D.3	1	0	0	0	1	0
Init.Norm.D.4	Norm	D	4	1	6-9-2016	6-12-2016	7-17-2016	06-09-16	07-17-16	38				Norm.D.4	1	0	0	0	1	0
Init.Norm.D.5	Norm	D	5	1	6-9-2016	6-12-2016	7-20-2016	06-09-16	07-20-16	41				Norm.D.5	1	0	0	0	1	0		0.0012
Init.Norm.AB.1	Norm	AB	1	1	6-9-2016	6-12-2016	7-22-2016	06-09-16	07-22-16	43				Norm.AB.1	2	1	1	0	0	0	0.025484
Init.Norm.AB.2	Norm	AB	2	1	6-9-2016	6-12-2016	7-23-2016	06-09-16	07-23-16	44				Norm.AB.2	2	1	1	0	0	0	0.025484
Init.Norm.AB.3	Norm	AB	3	1	6-9-2016	6-12-2016	7-22-2016	06-09-16	07-22-16	43				Norm.AB.3	2	1	1	0	0	0	0.025484
Init.Norm.AB.4	Norm	AB	4	1	6-9-2016	6-12-2016	7-23-2016	06-09-16	07-23-16	44				Norm.AB.4	2	1	1	0	0	0	0.025484	0.0008
Init.Norm.AB.5	Norm	AB	5	1	6-9-2016	6-12-2016	7-22-2016	06-09-16	07-22-16	43				Norm.AB.5	2	1	1	0	0	0	0.025484	0.0009
Init.Norm.AC.1	Norm	AC	1	1	6-9-2016	6-12-2016	7-17-2016	06-09-16	07-17-16	38				Norm.AC.1	2	1	0	1	0	0	0.039358	0.0012
Init.Norm.AC.2	Norm	AC	2	1	6-9-2016	6-12-2016	7-17-2016	06-09-16	07-17-16	38				Norm.AC.2	2	1	0	1	0	0	0.039358
Init.Norm.AC.3	Norm	AC	3	1	6-9-2016	6-12-2016	7-17-2016	06-09-16	07-17-16	38				Norm.AC.3	2	1	0	1	0	0	0.039358	0.0013
Init.Norm.AC.4	Norm	AC	4	1	6-9-2016	6-12-2016	7-20-2016	06-09-16	07-20-16	41				Norm.AC.4	2	1	0	1	0	0	0.039358
Init.Norm.AC.5	Norm	AC	5	1	6-9-2016	6-12-2016	7-17-2016	06-09-16	07-17-16	38				Norm.AC.5	2	1	0	1	0	0	0.039358	0.0012
Init.Norm.AD.1	Norm	AD	1	1	6-9-2016	6-12-2016	7-23-2016	06-09-16	07-23-16	44				Norm.AD.1	2	1	0	0	1	0	0.157057	0.0016
Init.Norm.AD.2	Norm	AD	2	1	6-9-2016	6-12-2016	7-23-2016	06-09-16	07-23-16	44				Norm.AD.2	2	1	0	0	1	0	0.157057
Init.Norm.AD.3	Norm	AD	3	1	6-9-2016	6-12-2016	7-23-2016	06-09-16	07-23-16	44				Norm.AD.3	2	1	0	0	1	0	0.157057	0.0015
Init.Norm.AD.4	Norm	AD	4	1	6-9-2016	6-12-2016	7-22-2016	06-09-16	07-22-16	43				Norm.AD.4	2	1	0	0	1	0	0.157057
Init.Norm.AD.5	Norm	AD	5	1	6-9-2016	6-12-2016	7-23-2016	06-09-16	07-23-16	44				Norm.AD.5	2	1	0	0	1	0	0.157057	0.0015
Init.Norm.BC.1	Norm	BC	1	1	6-9-2016	6-12-2016	7-23-2016	06-09-16	07-23-16	44				Norm.BC.1	2	0	1	1	0	0	0.036128
Init.Norm.BC.2	Norm	BC	2	1	6-9-2016	6-12-2016	7-20-2016	06-09-16	07-20-16	41				Norm.BC.2	2	0	1	1	0	0	0.036128
Init.Norm.BC.3	Norm	BC	3	1	6-9-2016	6-12-2016	7-20-2016	06-09-16	07-20-16	41				Norm.BC.3	2	0	1	1	0	0	0.036128
Init.Norm.BC.4	Norm	BC	4	1	6-9-2016	6-12-2016	7-17-2016	06-09-16	07-17-16	38				Norm.BC.4	2	0	1	1	0	0	0.036128	0.0011
Init.Norm.BC.5	Norm	BC	5	1	6-9-2016	6-12-2016	7-20-2016	06-09-16	07-20-16	41				Norm.BC.5	2	0	1	1	0	0	0.036128	0.0011
Init.Norm.BD.1	Norm	BD	1	1	6-9-2016	6-12-2016	7-17-2016	06-09-16	07-17-16	38				Norm.BD.1	2	0	1	0	1	0	0.182541	0.001
Init.Norm.BD.2	Norm	BD	2	1	6-9-2016	6-12-2016	7-23-2016	06-09-16	07-23-16	44				Norm.BD.2	2	0	1	0	1	0	0.182541
Init.Norm.BD.3	Norm	BD	3	1	6-9-2016	6-12-2016	7-23-2016	06-09-16	07-23-16	44				Norm.BD.3	2	0	1	0	1	0	0.182541	0.0009
Init.Norm.BD.4	Norm	BD	4	1	6-9-2016	6-12-2016	7-22-2016	06-09-16	07-22-16	43				Norm.BD.4	2	0	1	0	1	0	0.182541	0.0011
Init.Norm.BD.5	Norm	BD	5	1	6-9-2016	6-12-2016	7-19-2016	06-09-16	07-19-16	40				Norm.BD.5	2	0	1	0	1	0	0.182541
Init.Norm.CD.1	Norm	CD	1	1	6-9-2016	6-12-2016	7-19-2016	06-09-16	07-19-16	40				Norm.CD.1	2	0	0	1	1	0	0.196415	0.001
Init.Norm.CD.2	Norm	CD	2	1	6-9-2016	6-12-2016	7-19-2016	06-09-16	07-19-16	40				Norm.CD.2	2	0	0	1	1	0	0.196415
Init.Norm.CD.3	Norm	CD	3	1	6-9-2016	6-12-2016	7-19-2016	06-09-16	07-19-16	40				Norm.CD.3	2	0	0	1	1	0	0.196415	0.0009
Init.Norm.CD.4	Norm	CD	4	1	6-9-2016	6-12-2016	7-20-2016	06-09-16	07-20-16	41				Norm.CD.4	2	0	0	1	1	0	0.196415
Init.Norm.CD.5	Norm	CD	5	1	6-9-2016	6-12-2016	7-18-2016	06-09-16	07-18-16	39				Norm.CD.5	2	0	0	1	1	0	0.196415
Init.Norm.ABC.1	Norm	ABC	1	1	6-9-2016	6-12-2016	7-20-2016	06-09-16	07-20-16	41				Norm.ABC.1	3	1	1	1	0	0
Init.Norm.ABC.2	Norm	ABC	2	1	6-9-2016	6-12-2016	7-22-2016	06-09-16	07-22-16	43				Norm.ABC.2	3	1	1	1	0	0
Init.Norm.ABC.3	Norm	ABC	3	1	6-9-2016	6-12-2016	7-23-2016	06-09-16	07-23-16	44				Norm.ABC.3	3	1	1	1	0	0
Init.Norm.ABC.4	Norm	ABC	4	1	6-9-2016	6-12-2016	7-22-2016	06-09-16	07-22-16	43				Norm.ABC.4	3	1	1	1	0	0
Init.Norm.ABC.5	Norm	ABC	5	1	6-9-2016	6-12-2016	7-20-2016	06-09-16	07-20-16	41				Norm.ABC.5	3	1	1	1	0	0
Init.Norm.ABD.1	Norm	ABD	1	1	6-9-2016	6-12-2016	7-17-2016	06-09-16	07-17-16	38				Norm.ABD.1	3	1	1	0	1	0		0.0009
Init.Norm.ABD.2	Norm	ABD	2	1	6-9-2016	6-12-2016	7-19-2016	06-09-16	07-19-16	40				Norm.ABD.2	3	1	1	0	1	0		0.001
Init.Norm.ABD.3	Norm	ABD	3	1	6-9-2016	6-12-2016	7-19-2016	06-09-16	07-19-16	40				Norm.ABD.3	3	1	1	0	1	0		0.001
Init.Norm.ABD.4	Norm	ABD	4	1	6-9-2016	6-12-2016	7-17-2016	06-09-16	07-17-16	38				Norm.ABD.4	3	1	1	0	1	0		0.0011
Init.Norm.ABD.5	Norm	ABD	5	1	6-9-2016	6-12-2016	7-15-2016	06-09-16	07-15-16	36				Norm.ABD.5	3	1	1	0	1	0		0.001
Init.Norm.BCD.1	Norm	BCD	1	1	6-9-2016	6-12-2016	7-21-2016	06-09-16	07-21-16	42				Norm.BCD.1	3	0	1	1	1	0		0.0011
Init.Norm.BCD.2	Norm	BCD	2	1	6-9-2016	6-12-2016	7-20-2016	06-09-16	07-20-16	41				Norm.BCD.2	3	0	1	1	1	0		0.0011
Init.Norm.BCD.3	Norm	BCD	3	1	6-9-2016	6-12-2016	7-20-2016	06-09-16	07-20-16	41				Norm.BCD.3	3	0	1	1	1	0
Init.Norm.BCD.4	Norm	BCD	4	1	6-9-2016	6-12-2016	7-19-2016	06-09-16	07-19-16	40				Norm.BCD.4	3	0	1	1	1	0		0.001
Init.Norm.BCD.5	Norm	BCD	5	1	6-9-2016	6-12-2016	7-19-2016	06-09-16	07-19-16	40				Norm.BCD.5	3	0	1	1	1	0		0.0008
Init.Norm.ACD.1	Norm	ACD	1	1	6-9-2016	6-12-2016	7-18-2016	06-09-16	07-18-16	39				Norm.ACD.1	3	1	0	1	1	0		0.001
Init.Norm.ACD.2	Norm	ACD	2	1	6-9-2016	6-12-2016	7-17-2016	06-09-16	07-17-16	38				Norm.ACD.2	3	1	0	1	1	0		0.0011
Init.Norm.ACD.3	Norm	ACD	3	1	6-9-2016	6-12-2016	7-17-2016	06-09-16	07-17-16	38				Norm.ACD.3	3	1	0	1	1	0
Init.Norm.ACD.4	Norm	ACD	4	1	6-9-2016	6-12-2016	7-18-2016	06-09-16	07-18-16	39				Norm.ACD.4	3	1	0	1	1	0		0.0011
Init.Norm.ACD.5	Norm	ACD	5	1	6-9-2016	6-12-2016	7-17-2016	06-09-16	07-17-16	38				Norm.ACD.5	3	1	0	1	1	0
Init.Norm.ABCD.1	Norm	ABCD	1	1	6-9-2016	6-12-2016	7-16-2016	06-09-16	07-16-16	37				Norm.ABCD.1	4	1	1	1	1	0		0.001
Init.Norm.ABCD.2	Norm	ABCD	2	1	6-9-2016	6-12-2016	7-18-2016	06-09-16	07-18-16	39				Norm.ABCD.2	4	1	1	1	1	0		0.0012
Init.Norm.ABCD.3	Norm	ABCD	3	1	6-9-2016	6-12-2016	7-18-2016	06-09-16	07-18-16	39				Norm.ABCD.3	4	1	1	1	1	0		0.0011
Init.Norm.ABCD.4	Norm	ABCD	4	1	6-9-2016	6-12-2016	7-18-2016	06-09-16	07-18-16	39				Norm.ABCD.4	4	1	1	1	1	0		0.0011
Init.Norm.ABCD.5	Norm	ABCD	5	1	6-9-2016	6-12-2016	7-19-2016	06-09-16	07-19-16	40				Norm.ABCD.5	4	1	1	1	1	0		0.001
Init.Norm.NEG.1	Norm	NEG	1	1	6-9-2016	6-12-2016	7-13-2016	06-09-16	07-13-16	34				Norm.NEG.1	0	0	0	0	0	1		0.0012
Init.Norm.NEG.2	Norm	NEG	2	1	6-9-2016	6-12-2016	7-13-2016	06-09-16	07-13-16	34				Norm.NEG.2	0	0	0	0	0	1		0.0011
Init.Norm.NEG.3	Norm	NEG	3	1	6-9-2016	6-12-2016	7-13-2016	06-09-16	07-13-16	34				Norm.NEG.3	0	0	0	0	0	1		0.001
Init.Norm.NEG.4	Norm	NEG	4	1	6-9-2016	6-12-2016	7-13-2016	06-09-16	07-13-16	34				Norm.NEG.4	0	0	0	0	0	1		0.0012
Init.Norm.NEG.5	Norm	NEG	5	1	6-9-2016	6-12-2016	7-13-2016	06-09-16	07-13-16	34				Norm.NEG.5	0	0	0	0	0	1		0.0012
Init.Low.A.1	Low	A	1	1	6-9-2016	6-12-2016	7-22-2016	06-09-16	07-22-16	43				Low.A.1	1	1	0	0	0	0		0.0009
Init.Low.A.2	Low	A	2	1	6-9-2016	6-12-2016	7-22-2016	06-09-16	07-22-16	43				Low.A.2	1	1	0	0	0	0		0.0013
Init.Low.A.3	Low	A	3	1	6-9-2016	6-12-2016	7-22-2016	06-09-16	07-22-16	43				Low.A.3	1	1	0	0	0	0		0.0011
Init.Low.A.4	Low	A	4	1	6-9-2016	6-12-2016	7-22-2016	06-09-16	07-22-16	43				Low.A.4	1	1	0	0	0	0		0.0011
Init.Low.A.5	Low	A	5	1	6-9-2016	6-12-2016	7-19-2016	06-09-16	07-19-16	40				Low.A.5	1	1	0	0	0	0		0.0012
Init.Low.B.1	Low	B	1	1	6-9-2016	6-12-2016	7-20-2016	06-09-16	07-20-16	41				Low.B.1	1	0	1	0	0	0		0.0011
Init.Low.B.2	Low	B	2	1	6-9-2016	6-12-2016	7-20-2016	06-09-16	07-20-16	41				Low.B.2	1	0	1	0	0	0		0.0012
Init.Low.B.3	Low	B	3	1	6-9-2016	6-12-2016	7-19-2016	06-09-16	07-19-16	40				Low.B.3	1	0	1	0	0	0		0.0012
Init.Low.B.4	Low	B	4	1	6-9-2016	6-12-2016	7-19-2016	06-09-16	07-19-16	40				Low.B.4	1	0	1	0	0	0		0.001
Init.Low.B.5	Low	B	5	1	6-9-2016	6-12-2016	7-20-2016	06-09-16	07-20-16	41				Low.B.5	1	0	1	0	0	0		0.0012
Init.Low.C.1	Low	C	1	1	6-9-2016	6-12-2016	7-14-2016	06-09-16	07-14-16	35				Low.C.1	1	0	0	1	0	0		0.0007
Init.Low.C.2	Low	C	2	1	6-9-2016	6-12-2016	7-13-2016	06-09-16	07-13-16	34				Low.C.2	1	0	0	1	0	0		0.001
Init.Low.C.3	Low	C	3	1	6-9-2016	6-12-2016	7-13-2016	06-09-16	07-13-16	34				Low.C.3	1	0	0	1	0	0		0.001
Init.Low.C.4	Low	C	4	1	6-9-2016	6-12-2016	7-13-2016	06-09-16	07-13-16	34				Low.C.4	1	0	0	1	0	0		0.001
Init.Low.C.5	Low	C	5	1	6-9-2016	6-12-2016	7-13-2016	06-09-16	07-13-16	34				Low.C.5	1	0	0	1	0	0		0.0012
Init.Low.D.1	Low	D	1	1	6-9-2016	6-12-2016	7-15-2016	06-09-16	07-15-16	36				Low.D.1	1	0	0	0	1	0		0.0013
Init.Low.D.2	Low	D	2	1	6-9-2016	6-12-2016	7-15-2016	06-09-16	07-15-16	36				Low.D.2	1	0	0	0	1	0		0.0007
Init.Low.D.3	Low	D	3	1	6-9-2016	6-12-2016	7-17-2016	06-09-16	07-17-16	38				Low.D.3	1	0	0	0	1	0		0.0013
Init.Low.D.4	Low	D	4	1	6-9-2016	6-12-2016	7-13-2016	06-09-16	07-13-16	34				Low.D.4	1	0	0	0	1	0		0.0013
Init.Low.D.5	Low	D	5	1	6-9-2016	6-12-2016	7-13-2016	06-09-16	07-13-16	34				Low.D.5	1	0	0	0	1	0		0.0011
Init.Low.AB.1	Low	AB	1	1	6-9-2016	6-12-2016	7-20-2016	06-09-16	07-20-16	41				Low.AB.1	2	1	1	0	0	0	0.025484	0.001
Init.Low.AB.2	Low	AB	2	1	6-9-2016	6-12-2016	7-20-2016	06-09-16	07-20-16	41				Low.AB.2	2	1	1	0	0	0	0.025484	0.0012
Init.Low.AB.3	Low	AB	3	1	6-9-2016	6-12-2016	7-20-2016	06-09-16	07-20-16	41				Low.AB.3	2	1	1	0	0	0	0.025484	0.001
Init.Low.AB.4	Low	AB	4	1	6-9-2016	6-12-2016	7-21-2016	06-09-16	07-21-16	42				Low.AB.4	2	1	1	0	0	0	0.025484	0.0011
Init.Low.AB.5	Low	AB	5	1	6-9-2016	6-12-2016	7-22-2016	06-09-16	07-22-16	43				Low.AB.5	2	1	1	0	0	0	0.025484	0.001
Init.Low.AC.1	Low	AC	1	1	6-9-2016	6-12-2016	7-15-2016	06-09-16	07-15-16	36				Low.AC.1	2	1	0	1	0	0	0.039358	0.0005
Init.Low.AC.2	Low	AC	2	1	6-9-2016	6-12-2016	7-15-2016	06-09-16	07-15-16	36				Low.AC.2	2	1	0	1	0	0	0.039358	0.001
Init.Low.AC.3	Low	AC	3	1	6-9-2016	6-12-2016	7-18-2016	06-09-16	07-18-16	39				Low.AC.3	2	1	0	1	0	0	0.039358	0.001
Init.Low.AC.4	Low	AC	4	1	6-9-2016	6-12-2016	7-15-2016	06-09-16	07-15-16	36				Low.AC.4	2	1	0	1	0	0	0.039358	0.0008
Init.Low.AC.5	Low	AC	5	1	6-9-2016	6-12-2016	7-17-2016	06-09-16	07-17-16	38				Low.AC.5	2	1	0	1	0	0	0.039358	0.0008
Init.Low.AD.1	Low	AD	1	1	6-9-2016	6-12-2016	7-17-2016	06-09-16	07-17-16	38				Low.AD.1	2	1	0	0	1	0	0.157057	0.0008
Init.Low.AD.2	Low	AD	2	1	6-9-2016	6-12-2016	7-19-2016	06-09-16	07-19-16	40				Low.AD.2	2	1	0	0	1	0	0.157057	0.0008
Init.Low.AD.3	Low	AD	3	1	6-9-2016	6-12-2016	7-17-2016	06-09-16	07-17-16	38				Low.AD.3	2	1	0	0	1	0	0.157057	0.0009
Init.Low.AD.4	Low	AD	4	1	6-9-2016	6-12-2016	7-19-2016	06-09-16	07-19-16	40				Low.AD.4	2	1	0	0	1	0	0.157057	0.0009
Init.Low.AD.5	Low	AD	5	1	6-9-2016	6-12-2016	7-19-2016	06-09-16	07-19-16	40				Low.AD.5	2	1	0	0	1	0	0.157057	0.0009
Init.Low.BC.1	Low	BC	1	1	6-9-2016	6-12-2016	7-13-2016	06-09-16	07-13-16	34				Low.BC.1	2	0	1	1	0	0	0.036128	0.0007
Init.Low.BC.2	Low	BC	2	1	6-9-2016	6-12-2016	7-17-2016	06-09-16	07-17-16	38				Low.BC.2	2	0	1	1	0	0	0.036128	0.0007
Init.Low.BC.3	Low	BC	3	1	6-9-2016	6-12-2016	7-16-2016	06-09-16	07-16-16	37				Low.BC.3	2	0	1	1	0	0	0.036128	0.0008
Init.Low.BC.4	Low	BC	4	1	6-9-2016	6-12-2016	7-13-2016	06-09-16	07-13-16	34				Low.BC.4	2	0	1	1	0	0	0.036128	0.0008
Init.Low.BC.5	Low	BC	5	1	6-9-2016	6-12-2016	7-13-2016	06-09-16	07-13-16	34				Low.BC.5	2	0	1	1	0	0	0.036128	0.0007
Init.Low.BD.1	Low	BD	1	1	6-9-2016	6-12-2016	7-13-2016	06-09-16	07-13-16	34				Low.BD.1	2	0	1	0	1	0	0.182541	0.0012
Init.Low.BD.2	Low	BD	2	1	6-9-2016	6-12-2016	7-17-2016	06-09-16	07-17-16	38				Low.BD.2	2	0	1	0	1	0	0.182541	0.0007
Init.Low.BD.3	Low	BD	3	1	6-9-2016	6-12-2016	7-13-2016	06-09-16	07-13-16	34				Low.BD.3	2	0	1	0	1	0	0.182541	0.0008
Init.Low.BD.4	Low	BD	4	1	6-9-2016	6-12-2016	7-19-2016	06-09-16	07-19-16	40				Low.BD.4	2	0	1	0	1	0	0.182541	0.001
Init.Low.BD.5	Low	BD	5	1	6-9-2016	6-12-2016	7-17-2016	06-09-16	07-17-16	38				Low.BD.5	2	0	1	0	1	0	0.182541	0.0009
Init.Low.CD.1	Low	CD	1	1	6-9-2016	6-12-2016	7-15-2016	06-09-16	07-15-16	36				Low.CD.1	2	0	0	1	1	0	0.196415	0.0009
Init.Low.CD.2	Low	CD	2	1	6-9-2016	6-12-2016	7-15-2016	06-09-16	07-15-16	36				Low.CD.2	2	0	0	1	1	0	0.196415	0.001
Init.Low.CD.3	Low	CD	3	1	6-9-2016	6-12-2016	7-18-2016	06-09-16	07-18-16	39				Low.CD.3	2	0	0	1	1	0	0.196415	0.001
Init.Low.CD.4	Low	CD	4	1	6-9-2016	6-12-2016	7-17-2016	06-09-16	07-17-16	38				Low.CD.4	2	0	0	1	1	0	0.196415
Init.Low.CD.5	Low	CD	5	1	6-9-2016	6-12-2016	7-17-2016	06-09-16	07-17-16	38				Low.CD.5	2	0	0	1	1	0	0.196415
Init.Low.ABC.1	Low	ABC	1	1	6-9-2016	6-12-2016	7-19-2016	06-09-16	07-19-16	40				Low.ABC.1	3	1	1	1	0	0
Init.Low.ABC.2	Low	ABC	2	1	6-9-2016	6-12-2016	7-20-2016	06-09-16	07-20-16	41				Low.ABC.2	3	1	1	1	0	0		0.0012
Init.Low.ABC.3	Low	ABC	3	1	6-9-2016	6-12-2016	7-21-2016	06-09-16	07-21-16	42				Low.ABC.3	3	1	1	1	0	0
Init.Low.ABC.4	Low	ABC	4	1	6-9-2016	6-12-2016	7-19-2016	06-09-16	07-19-16	40				Low.ABC.4	3	1	1	1	0	0
Init.Low.ABC.5	Low	ABC	5	1	6-9-2016	6-12-2016	7-19-2016	06-09-16	07-19-16	40				Low.ABC.5	3	1	1	1	0	0		0.0015
Init.Low.ABD.1	Low	ABD	1	1	6-9-2016	6-12-2016	7-17-2016	06-09-16	07-17-16	38				Low.ABD.1	3	1	1	0	1	0		0.0007
Init.Low.ABD.2	Low	ABD	2	1	6-9-2016	6-12-2016	7-17-2016	06-09-16	07-17-16	38				Low.ABD.2	3	1	1	0	1	0
Init.Low.ABD.3	Low	ABD	3	1	6-9-2016	6-12-2016	7-16-2016	06-09-16	07-16-16	37				Low.ABD.3	3	1	1	0	1	0
Init.Low.ABD.4	Low	ABD	4	1	6-9-2016	6-12-2016	7-16-2016	06-09-16	07-16-16	37				Low.ABD.4	3	1	1	0	1	0		0.0007
Init.Low.ABD.5	Low	ABD	5	1	6-9-2016	6-12-2016	7-18-2016	06-09-16	07-18-16	39				Low.ABD.5	3	1	1	0	1	0		0.0005
Init.Low.BCD.1	Low	BCD	1	1	6-9-2016	6-12-2016	7-15-2016	06-09-16	07-15-16	36				Low.BCD.1	3	0	1	1	1	0		0.0009
Init.Low.BCD.2	Low	BCD	2	1	6-9-2016	6-12-2016	7-18-2016	06-09-16	07-18-16	39				Low.BCD.2	3	0	1	1	1	0		0.0008
Init.Low.BCD.3	Low	BCD	3	1	6-9-2016	6-12-2016	7-17-2016	06-09-16	07-17-16	38				Low.BCD.3	3	0	1	1	1	0		0.0006
Init.Low.BCD.4	Low	BCD	4	1	6-9-2016	6-12-2016	7-17-2016	06-09-16	07-17-16	38				Low.BCD.4	3	0	1	1	1	0		0.0008
Init.Low.BCD.5	Low	BCD	5	1	6-9-2016	6-12-2016	7-19-2016	06-09-16	07-19-16	40				Low.BCD.5	3	0	1	1	1	0		0.0005
Init.Low.ACD.1	Low	ACD	1	1	6-9-2016	6-12-2016	7-18-2016	06-09-16	07-18-16	39				Low.ACD.1	3	1	0	1	1	0		0.0007
Init.Low.ACD.2	Low	ACD	2	1	6-9-2016	6-12-2016	7-17-2016	06-09-16	07-17-16	38				Low.ACD.2	3	1	0	1	1	0		0.0008
Init.Low.ACD.3	Low	ACD	3	1	6-9-2016	6-12-2016	7-14-2016	06-09-16	07-14-16	35				Low.ACD.3	3	1	0	1	1	0		0.0012
Init.Low.ACD.4	Low	ACD	4	1	6-9-2016	6-12-2016	7-15-2016	06-09-16	07-15-16	36				Low.ACD.4	3	1	0	1	1	0		0.0008
Init.Low.ACD.5	Low	ACD	5	1	6-9-2016	6-12-2016	7-15-2016	06-09-16	07-15-16	36				Low.ACD.5	3	1	0	1	1	0		0.001
Init.Low.ABCD.1	Low	ABCD	1	1	6-9-2016	6-12-2016	7-21-2016	06-09-16	07-21-16	42				Low.ABCD.1	4	1	1	1	1	0		0.001
Init.Low.ABCD.2	Low	ABCD	2	1	6-9-2016	6-12-2016	7-18-2016	06-09-16	07-18-16	39				Low.ABCD.2	4	1	1	1	1	0		0.0009
Init.Low.ABCD.3	Low	ABCD	3	1	6-9-2016	6-12-2016	7-17-2016	06-09-16	07-17-16	38				Low.ABCD.3	4	1	1	1	1	0		0.0008
Init.Low.ABCD.4	Low	ABCD	4	1	6-9-2016	6-12-2016	7-14-2016	06-09-16	07-14-16	35				Low.ABCD.4	4	1	1	1	1	0		0.0008
Init.Low.ABCD.5	Low	ABCD	5	1	6-9-2016	6-12-2016	7-13-2016	06-09-16	07-13-16	34				Low.ABCD.5	4	1	1	1	1	0		0.0012
Init.Low.NEG.1	Low	NEG	1	1	6-9-2016	6-12-2016	7-07-2016	06-09-16	07-07-16	28				Low.NEG.1	0	0	0	0	0	1		0.0008
Init.Low.NEG.2	Low	NEG	2	1	6-9-2016	6-12-2016	7-09-2016	06-09-16	07-09-16	30				Low.NEG.2	0	0	0	0	0	1		0.0008
Init.Low.NEG.3	Low	NEG	3	1	6-9-2016	6-12-2016	7-09-2016	06-09-16	07-09-16	30				Low.NEG.3	0	0	0	0	0	1		0.0005
Init.Low.NEG.4	Low	NEG	4	1	6-9-2016	6-12-2016	7-08-2016	06-09-16	07-08-16	29				Low.NEG.4	0	0	0	0	0	1		0.0005
Init.Low.NEG.5	Low	NEG	5	1	6-9-2016	6-12-2016	7-10-2016	06-09-16	07-10-16	31				Low.NEG.5	0	0	0	0	0	1
2.Norm.SP.1	Norm	SP	1	1	6-15-2016	6-25-2016	7-24-2016	06-15-16	07-24-16	39				SP.1	NA
2.Norm.SP.2	Norm	SP	2	1	6-15-2016	6-25-2016	7-26-2016	06-15-16	07-26-16	41				SP.2	NA
2.Norm.SP.3	Norm	SP	3	1	6-15-2016	6-25-2016	7-27-2016	06-15-16	07-27-16	42				SP.3	NA
2.Norm.SP.4	Norm	SP	4	1	6-15-2016	6-25-2016	7-27-2016	06-15-16	07-27-16	42				SP.4	NA
2.Norm.SP.5	Norm	SP	5	1	6-15-2016	6-25-2016	7-24-2016	06-15-16	07-24-16	39				SP.5	NA
2.Norm.KB.1	Norm	KB	1	1	6-15-2016	6-25-2016	7-24-2016	06-15-16	07-24-16	39				KB.1	NA
2.Norm.KB.2	Norm	KB	2	1	6-15-2016	6-25-2016	7-23-2016	06-15-16	07-23-16	38				KB.2	NA
2.Norm.KB.3	Norm	KB	3	1	6-15-2016	6-25-2016	7-25-2016	06-15-16	07-25-16	40				KB.3	NA
2.Norm.KB.4	Norm	KB	4	1	6-15-2016	6-25-2016	7-21-2016	06-15-16	07-21-16	36				KB.4	NA
2.Norm.KB.5	Norm	KB	5	1	6-15-2016	6-25-2016	7-22-2016	06-15-16	07-22-16	37				KB.5	NA
