## Supplementary material for "Foliar fungi alter reproductive timing and allocation in *Arabidopsis* under normal and water-stressed conditions": Raw Data and analysis code: COMPETITION_RESULTS.csv

Day	Treatment	Component	Area.Pxl													5-23
4	A	A	1539115												a		1539115	171.38	103	255
4	A	A	1715187												a		1715187	175.958	104	255
4	A	A	1770773												a		1770773	168.14	102	255
4	A	B													b		92355	156.209	116	205
4	A	B													b		77574	158.082	108	255
4	A	B													b		82254	157.022	118	255
4	A	C													c		1047283	181.622	111	255
4	A	C													c		1262724	194.986	103	255
4	A	C													c		1002207	182.085	108	254
4	A	D													d		1725181	174.872	111	255
4	A	D													d		1924901	179.693	103	255
4	A	D													d		1698598	170.324	109	255
4	B	A													a		1937276	173.611	86	255
4	B	A													b		145864	155.706	75	255
4	B	A													a		1670458	169.643	108	254
4	B	B	92355												b		264805	157.781	101	255
4	B	B	83455												a		1799640	174.777	116	255
4	B	B	82254												b		340959	164.278	97	255
4	B	C													a		1493863	168.59	100	255
4	B	C													c		1007371	176.607	110	255
4	B	C													a		1761134	165.499	105	255
4	B	D													c		1100344	182.87	113	255
4	B	D													a		1562587	160.484	93	255
4	B	D													c		1006168	178.945	109	255
4	C	A													a		1679248	145.127	84	255
4	C	A													d		3289577	153.344	81	255
4	C	A													a		1949837	162.019	90	255
4	C	B													d		1708892	156.37	51	254
4	C	B													a		1843840	150.956	73	255
4	C	B													d		2141300	165.383	96	253
4	C	C	1047283												b		281215	152.764	97	255
4	C	C	1262724												c		996471	175.274	112	255
4	C	C	1002207												b		327979	151.918	73	255
4	C	D													c		1089241	174.763	109	254
4	C	D													b		288149	155.431	109	255
4	C	D													c		1308456	169.349	110	255
4	D	A													b		77940	140.157	110	255
4	D	A													d		2191393	166.244	101	255
4	D	A													b		50348	140.164	81	255
4	D	B													d		1845405	167.878	110	255
4	D	B													b		228956	141.914	99	255
4	D	B													d		2552082	149.259	97	255
4	D	C													c		1024532	176.118	119	255
4	D	C													d		1736895	163.816	109	255
4	D	C													c		1136511	172.717	109	254
4	D	D	1725181												d		1743153	162.834	93	254
4	D	D	1924901												c		964391	166.163	112	249
4	D	D	1888912												d		2000871	170.025	62	255
4	AB	A	1937276												a		2101284	170.652	111	255
4	AB	A	1670458												b		339990	135.472	98	255
4	AB	A	1799640												c		1092238	179.016	111	255
4	AB	B	284513												a		1585422	164.4	112	255
4	AB	B	264805												b		375282	134.623	98	255
4	AB	B	340959												c		1098753	168.858	110	255
4	AB	C													a		1585829	172.654	113	254
4	AB	C													b		261177	147.691	96	255
4	AB	C													c		1177809	177.457	113	255
4	AB	D													a		1565509	160.13	93	255
4	AB	D													b		284657	136.102	82	255
4	AB	D													d		1819622	155.194	63	255
4	AC	A	1493863												a		1451616	157.663	96	254
4	AC	A	1761134												b		287486	133.152	78	255
4	AC	A	1562587												d		2354696	156.624	66	255
4	AC	B													a		1533311	155.162	77	254
4	AC	B													b		175537	139.434	80	255
4	AC	B													d		1930431	151.138	50	255
4	AC	C	1007371												a		1446320	160.492	100	255
4	AC	C	1100344												c		843425	156.845	81	224
4	AC	C	1006168												d		1676334	163.496	84	255
4	AC	D													a		1506373	160.61	97	255
4	AC	D													c		689243	154.775	97	245
4	AC	D													d		2289078	158.388	63	255
4	AD	A	1679248												a		1514135	157.189	56	254
4	AD	A	1949837												c		847355	148.626	89	251
4	AD	A	1843840												d		1909377	152.693	84	255
4	AD	B													b		191801	155.946	114	255
4	AD	B													c		787300	161.106	94	255
4	AD	B													d		2531040	175.834	87	255
4	AD	C													b		253626	144.657	55	255
4	AD	C													c		836536	155.453	71	255
4	AD	C													d		2371306	164.781	68	255
4	AD	D	3289577												b		223861	146.926	107	255
4	AD	D	1708892												c		996224	157.898	100	241
4	AD	D	2141300												d		1982033	166.619	103	255
4	AD	A													a		1356577	169.488	81	254
4	AD	A													b		146288	154.56	95	255
4	AD	A													c		805314	160.289	89	255
4	AD	B													d		1530302	175.739	103	255
4	AD	B													a		1451635	159.012	80	254
4	AD	B													b		135124	139.268	78	255
4	AD	C													c		1201479	152.563	88	250
4	AD	C													d		1435552	165.531	66	255
4	AD	C													a		1264801	169.809	109	255
4	AD	D													b		175345	147.47	83	255
4	AD	D													c		864372	155.853	98	255
4	AD	D													d		1638642	173.423	100	255
4	BC	A
4	BC	A													5-26
4	BC	A													a	3118956	124.6	58	255
4	BC	B	281215												a	3209056	133.344	60	255
4	BC	B	327979												a	3047334	124.039	56	251
4	BC	B	288149												b	90214	136.394	81	252
4	BC	C	996471												b	268351	128.518	99	255
4	BC	C	1089241												b	175215	137.377	88	255
4	BC	C	1308456												c	3479912	145.654	49	255
4	BC	D													c	3154797	139.846	74	255
4	BC	D													c	3022169	132.204	61	255
4	BC	D													d	3428984	119.743	59	255
4	BD	A													d	3417853	128.127	52	255
4	BD	A													d	3828750	121.544	4	255
4	BD	A													a	3894967	124.126	61	255
4	BD	B	77940												b	338610	130.078	69	255
4	BD	B	50348												a	3867388	120.47	10	255
4	BD	B	88952												b	183730	121.768	52	255
4	BD	C													a	4110891	127.188	15	255
4	BD	C													b	143421	123.852	52	255
4	BD	C													a	2886504	124.426	61	255
4	BD	D	2191393												c	2561106	136.344	59	255
4	BD	D	1845405												a	2901315	123.805	59	255
4	BD	D	2552082												c	2624794	127.153	51	255
4	CD	A													a	3000641	120.024	47	217
4	CD	A													c	2582929	124.367	32	248
4	CD	A													a	4182338	112.862	3	255
4	CD	B													d	3120269	108.16	16	254
4	CD	B													a	2805123	122.852	55	255
4	CD	B													d	3102644	118.977	42	254
4	CD	C	1024532												a	2712131	122.793	55	255
4	CD	C	1136511												d	3454803	114.959	21	255
4	CD	C	964391												b	139431	125.271	75	255
4	CD	D	1736895												c	4521130	125.307	63	255
4	CD	D	1743153												b	474708	113.613	56	255
4	CD	D	2000871												c	5105567	117.851	55	255
4	ABC	A	2101284												b	1095126	122.224	76	255
4	ABC	A	1585422												c	4114031	123.169	65	255
4	ABC	A	1585829												b	155179	125.336	77	255
4	ABC	B	339990												d	4752137	123.668	47	255
4	ABC	B	375282												b	41363	123.981	60	255
4	ABC	B	261177												d	3921444	134.273	62	255
4	ABC	C	1092238												b	29471	115.488	52	242
4	ABC	C	1098753												d	4977076	112.052	44	255
4	ABC	C	1177809												c	2903505	117.44	62	252
4	ABC	D													d	4254098	119.03	19	253
4	ABC	D													c	2834656	141.635	81	254
4	ABC	D													d	3832888	128.664	41	255
4	ABD	A	1565509												c	2580518	139.007	65	255
4	ABD	A	1451616												d	4001066	111.391	43	255
4	ABD	A	1533311												a	2746350	120.075	63	255
4	ABD	B	284657												b	625889	102.505	50	255
4	ABD	B	287486												c	2503799	117.306	49	255
4	ABD	B	175537												a	2781154	129.057	70	255
4	ABD	C													b	615084	108.386	72	255
4	ABD	C													c	2883417	128.889	49	255
4	ABD	C													a	2918610	134.508	70	255
4	ABD	D	1819622												b	727341	112.594	74	255
4	ABD	D	2354696												c	2183053	142.763	84	255
4	ABD	D	1930431												a	2835957	127.847	45	255
4	ACD	A	1446320												b	172030	120.341	65	255
4	ACD	A	1506373												d	2815302	130.622	43	255
4	ACD	A	1514135												a	2674801	118.896	51	245
4	ACD	B													b	385386	106.552	62	255
4	ACD	B													d	3325222	128.719	49	254
4	ACD	B													a	2407443	127.695	63	248
4	ACD	C	843425												b	501871	104.632	59	255
4	ACD	C	689243												d	3010680	120.854	48	255
4	ACD	C	847355												a	2238281	117.384	52	254
4	ACD	D	1676334												c	1810713	102.641	47	255
4	ACD	D	2289078												d	2552072	125.043	43	255
4	ACD	D	1909377												a	2327153	127.027	57	254
4	BCD	A													c	1376956	121.679	63	252
4	BCD	A													d	3053277	133.992	62	255
4	BCD	A													a	1929805	127.664	59	255
4	BCD	B	191801												c	1766553	129.915	60	253
4	BCD	B	253626												d	2561157	130.024	55	255
4	BCD	B	223861												b	155334	124.912	72	255
4	BCD	C	787300												c	2899765	127.354	56	255
4	BCD	C	836536												d	3840532	138.567	62	255
4	BCD	C	996224												b	480648	100.98	41	255
4	BCD	D	2531040												c	2169490	122.412	51	255
4	BCD	D	2371306												d	3923143	127.563	42	255
4	BCD	D	1982033												b	56374	115.815	72	255
4	ABCD	A	1356577												c	1889739	121.711	68	255
4	ABCD	A	1451635												d	4128710	131.939	39	255
4	ABCD	A	1264801												a	2346936	118.795	53	255
4	ABCD	B	146288												b	239592	98.548	53	255
4	ABCD	B	135124												c	2050691	106.842	49	255
4	ABCD	B	175345												d	2257161	131.501	54	255
4	ABCD	C	805314												a	2240637	117.176	49	254
4	ABCD	C	1201479												b	193704	100.68	50	255
4	ABCD	C	864372												c	2201263	111.854	43	255
4	ABCD	D	1530302												d	1990143	135.206	50	255
4	ABCD	D	1435552												a	1950380	123.206	50	254
4	ABCD	D	1638642												b	168071	104.63	50	255
9	A	A	3118956		1539115										c	1802168	119.755	51	255
9	A	A	3209056		1715187										d	2114834	146.542	61	255
9	A	A	3047334		1770773
9	A	B
9	A	B
9	A	B
9	A	C
9	A	C
9	A	C
9	A	D
9	A	D
9	A	D
9	B	A
9	B	A
9	B	A
9	B	B	199214		92355
9	B	B	228351		77574
9	B	B	175215		82254
9	B	C
9	B	C
9	B	C
9	B	D
9	B	D
9	B	D
9	C	A
9	C	A
9	C	A
9	C	B
9	C	B
9	C	B
9	C	C	3479912		1047283
9	C	C	3154797		1262724
9	C	C	3022169		1002207
9	C	D
9	C	D
9	C	D
9	D	A
9	D	A
9	D	A
9	D	B
9	D	B
9	D	B
9	D	C
9	D	C
9	D	C
9	D	D	3428984		1725181
9	D	D	3417853		1924901
9	D	D	3828750		1698598
9	AB	A	3894967		1937276
9	AB	A	3867388		1670458
9	AB	A	4110891		1799640
9	AB	B	338610		145864
9	AB	B	284877		264805
9	AB	B	368996		340959
9	AB	C
9	AB	C
9	AB	C
9	AB	D
9	AB	D
9	AB	D
9	AC	A	2886504		1493863
9	AC	A	2901315		1761134
9	AC	A	2788457		1562587
9	AC	B
9	AC	B
9	AC	B
9	AC	C	2561106		1007371
9	AC	C	2624794		1100344
9	AC	C	2582929		1006168
9	AC	D
9	AC	D
9	AC	D
9	AD	A	4182338		1679248
9	AD	A	3659873		1949837
9	AD	A	3124517		1843840
9	AD	B
9	AD	B
9	AD	B
9	AD	C
9	AD	C
9	AD	C
9	AD	D	3845115		3289577
9	AD	D	3102644		1708892
9	AD	D	3454803		2141300
9	AD	A
9	AD	A
9	AD	A
9	AD	B
9	AD	B
9	AD	B
9	AD	C
9	AD	C
9	AD	C
9	AD	D
9	AD	D
9	AD	D
9	BC	A
9	BC	A
9	BC	A
9	BC	B	289544		251142	281215
9	BC	B	321128		201213	327979
9	BC	B	332114		215887	288149
9	BC	C	4521130		996471	996471
9	BC	C	3925114		1089241	1089241
9	BC	C	4114031		1308456	1308456
9	BC	D
9	BC	D
9	BC	D
9	BD	A
9	BD	A
9	BD	A
9	BD	B	155179		77940
9	BD	B	75412		50348
9	BD	B	91256		88952
9	BD	C
9	BD	C
9	BD	C
9	BD	D	4752137		2191393
9	BD	D	3921444		1845405
9	BD	D	4977076		2552082
9	CD	A
9	CD	A
9	CD	A
9	CD	B
9	CD	B
9	CD	B
9	CD	C	2903505		1024532
9	CD	C	2834656		1136511
9	CD	C	2580518		964391
9	CD	D	4254098		1736895
9	CD	D	3832888		1743153
9	CD	D	4001066		2000871
9	ABC	A	2746350		2101284
9	ABC	A	2781154		1585422
9	ABC	A	2918610		1585829
9	ABC	B	354127		339990
9	ABC	B	375412		375282
9	ABC	B	302687		261177
9	ABC	C	2503799		1092238
9	ABC	C	2883417		1098753
9	ABC	C	2183053		1177809
9	ABC	D
9	ABC	D
9	ABC	D
9	ABD	A	2835957		1565509
9	ABD	A	3124454		1451616
9	ABD	A	3245121		1533311
9	ABD	B	314512		284657
9	ABD	B	385386		287486
9	ABD	B	289876		175537
9	ABD	C
9	ABD	C
9	ABD	C
9	ABD	D	2815302		1819622
9	ABD	D	3325222		2354696
9	ABD	D	3010680		1930431
9	ACD	A	2238281		1446320
9	ACD	A	2327153		1506373
9	ACD	A	1929805		1514135
9	ACD	B
9	ACD	B
9	ACD	B
9	ACD	C	1810713		843425
9	ACD	C	1376956		689243
9	ACD	C	1766553		847355
9	ACD	D	2552072		1676334
9	ACD	D	3053277		2289078
9	ACD	D	2561157		1909377
9	BCD	A
9	BCD	A
9	BCD	A
9	BCD	B	201512		191801
9	BCD	B	261245		253626
9	BCD	B	301212		223861
9	BCD	C	2899765		787300
9	BCD	C	2169490		836536
9	BCD	C	1889739		996224
9	BCD	D	3840532		2531040
9	BCD	D	3923143		2371306
9	BCD	D	4128710		1982033
9	ABCD	A	2346936		1356577
9	ABCD	A	2240637		1451635
9	ABCD	A	1950380		1264801
9	ABCD	B	239592		146288
9	ABCD	B	193704		135124
9	ABCD	B	200101		175345
9	ABCD	C	2050691		805314
9	ABCD	C	2201263		1201479
9	ABCD	C	1802168		864372
9	ABCD	D	2257161		1530302
9	ABCD	D	1990143		1435552
9	ABCD	D	2114834		1638642
